# Accelerated Protein Biomarker Discovery from FFPE tissue samples using Single-shot, Short Gradient Microflow SWATH MS

**DOI:** 10.1101/675348

**Authors:** Rui Sun, Christie Hunter, Chen Chen, Weigang Ge, Nick Morrice, Shuang Liang, Chunhui Yuan, Qiushi Zhang, Xue Cai, Xiaoyan Yu, Lirong Chen, Shaozheng Dai, Zhongzhi Luan, Ruedi Aebersold, Yi Zhu, Tiannan Guo

## Abstract

We report and evaluated a microflow, single-shot, short gradient SWATH MS method intended to accelerate the discovery and verification of protein biomarkers in clinical specimens. The method uses 15-min gradient microflow-LC peptide separation, an optimized SWATH MS window configuration and OpenSWATH software for data analysis.

We applied the method to a cohort 204 of FFPE prostate tissue samples from 58 prostate cancer patients and 10 prostatic hyperplasia patients. Altogether we identified 27,976 proteotypic peptides and 4,043 SwissProt proteins from these 204 samples. Compared to a reference SWATH method with 2-hour gradient the accelerated method consumed only 27% instrument time, quantified 80% proteins and showed reduced batch effects. 3,800 proteins were quantified by both methods in two different instruments with relatively high consistency (r = 0.77). 75 proteins detected by the accelerated method with differential abundance between clinical groups were selected for further validation. A shortlist of 134 selected peptide precursors from the 75 proteins were analyzed using MRM-HR, exhibiting high quantitative consistency with the 15-min SWATH method (r = 0.89) in the same sample set. We further verified the capacity of these 75 proteins in separating benign and malignant tissues (AUC = 0.99) in an independent prostate cancer cohort (n=154).

Overall our data show that the single-shot short gradient microflow-LC SWATH MS method achieved about 4-fold acceleration of data acquisition with reduced batch effect and a moderate level of protein attrition compared to a standard SWATH acquisition method. Finally, the results showed comparable ability to separate clinical groups.
