## Supplemental Table 1 for "Accelerated Protein Biomarker Discovery from FFPE tissue samples using Single-shot, Short Gradient Microflow SWATH MS"

### Sheet: A_Optimization_HEK_6600_1
Conditions	1ug 45min 100x25	1ug 30min 100x25	1ug 30min 100x15	1ug 20min 60x25	1ug 20min 100x25 4	1ug 20min 100x15	1ug 10min 40x25	1ug 10min 60x25	1ug 10min 100x15	1ug 5min 40x25	1ug 5min 60x15
Load	1	1	1	1	1	1	1	1	1	1	1
Gradient length	45	30	30	20	20	20	10	10	10	5	5
Variable windows	100	100	100	60	100	100	40	60	100	40	60
Accumtime	25	25	15	25	25	15	25	25	15	25	15
Peptides with %CV less than threshold
10	16980	11509	15637	12015	11812	14112	7597	9345	11239	2559	6520
20	19497	16373	17655	13435	14174	16097	8246	10324	12614	4733	6907
Proteins with %CV less greater than threshold
10	3866	3049	3667	3219	3236	3523	2358	2677	2980	703	2053
20	4358	3944	4143	3552	3749	3969	2564	2925	3354	1586	2196

### Sheet: B_Multi-Instrument test
Filename	HEK 6600 #1		HEK 6600 #3
Conditions	Proteins with %CV less than threshold	Peptides with %CV less than threshold	Proteins with %CV less than threshold	Peptides with %CV less than threshold
Gradient length
5	2196	6907	2128	6669
10	3354	12614	3409	13512
20	3969	16097	4082	18160
45	4358	19497	4536	14407

### Sheet: C_100 Variable Window Scheme 
100 Variable Windows					60 Variable Windows					40 Variable Windows
Start	Stop	CES			Start	Stop	CES			Start	Stop	CES
399.5	406.5	0			399.5	408.5	0			399.5	419.5	0
405.5	412.5	0			407.5	416.5	0			418.5	438.5	0
411.5	418.5	0			415.5	424.5	0			437.5	457.5	0
417.5	424.5	0			423.5	432.5	0			456.5	473.5	0
423.5	430.5	0			431.5	440.5	0			472.5	487.5	0
429.5	436.5	0			439.5	447.5	0			486.5	501.5	0
435.5	442.5	0			446.5	454.5	0			500.5	515.5	0
441.5	448.5	0			453.5	461.5	0			514.5	529.5	0
447.5	454.5	0			460.5	468.5	0			528.5	543.5	0
453.5	459.5	0			467.5	475.5	0			542.5	557.5	0
458.5	464.5	0			474.5	482.5	0			556.5	571.5	0
463.5	469.5	0			481.5	489.5	0			570.5	585.5	0
468.5	474.5	0			488.5	496.5	0			584.5	599.5	0
473.5	479.5	0			495.5	503.5	0			598.5	613.5	0
478.5	484.5	0			502.5	510.5	0			612.5	627.5	0
483.5	489.5	0			509.5	516.5	0			626.5	641.5	0
488.5	494.5	0			515.5	522.5	0			640.5	655.5	0
493.5	499.5	0			521.5	528.5	0			654.5	669.5	0
498.5	504.5	0			527.5	534.5	0			668.5	683.5	0
503.5	509.5	0			533.5	540.5	0			682.5	699.5	0
508.5	514.5	0			539.5	546.5	0			698.5	718.5	0
513.5	519.5	0			545.5	552.5	0			717.5	737.5	0
518.5	524.5	0			551.5	559.5	0			736.5	756.5	0
523.5	529.5	0			558.5	566.5	0			755.5	775.5	0
528.5	534.5	0			565.5	573.5	0			774.5	794.5	0
533.5	539.5	0			572.5	580.5	0			793.5	813.5	0
538.5	544.5	0			579.5	587.5	0			812.5	832.5	0
543.5	549.5	0			586.5	594.5	0			831.5	851.5	0
548.5	554.5	0			593.5	601.5	0			850.5	870.5	0
553.5	559.5	0			600.5	608.5	0			869.5	889.5	0
558.5	564.5	0			607.5	616.5	0			888.5	908.5	0
563.5	569.5	0			615.5	624.5	0			907.5	927.5	0
568.5	574.5	0			623.5	632.5	0			926.5	946.5	0
573.5	579.5	0			631.5	640.5	0			945.5	965.5	0
578.5	584.5	0			639.5	648.5	0			964.5	1004.5	0
583.5	589.5	0			647.5	656.5	0			1003.5	1053.5	0
588.5	594.5	0			655.5	664.5	0			1052.5	1102.5	0
593.5	599.5	0			663.5	672.5	0			1101.5	1151.5	0
598.5	604.5	0			671.5	680.5	0			1150.5	1200.5	0
603.5	609.5	0			679.5	689.5	0			1199.5	1249.5	0
608.5	614.5	0			688.5	698.5	0
613.5	619.5	0			697.5	712.5	0
618.5	624.5	0			711.5	726.5	0
623.5	629.5	0			725.5	740.5	0
628.5	634.5	0			739.5	754.5	0
633.5	639.5	0			753.5	768.5	0
638.5	644.5	0			767.5	782.5	0
643.5	649.5	0			781.5	801.5	0
648.5	654.5	0			800.5	820.5	0
653.5	660.5	0			819.5	839.5	0
659.5	666.5	0			838.5	858.5	0
665.5	672.5	0			857.5	877.5	0
671.5	678.5	0			876.5	901.5	0
677.5	684.5	0			900.5	925.5	0
683.5	690.5	0			924.5	949.5	0
689.5	696.5	0			948.5	978.5	0
695.5	702.5	0			977.5	1012.5	0
701.5	708.5	0			1011.5	1056.5	0
707.5	714.5	0			1055.5	1125.5	0
713.5	720.5	0			1124.5	1249.5	0
719.5	726.5	0
725.5	732.5	0
731.5	738.5	0
737.5	744.5	0
743.5	750.5	0
749.5	756.5	0
755.5	763.5	0
762.5	770.5	0
769.5	777.5	0
776.5	784.5	0
783.5	791.5	0
790.5	798.5	0
797.5	805.5	0
804.5	812.5	0
811.5	819.5	0
818.5	826.5	0
825.5	834.5	0
833.5	842.5	0
841.5	850.5	0
849.5	858.5	0
857.5	867.5	0
866.5	876.5	0
875.5	885.5	0
884.5	894.5	0
893.5	903.5	0
902.5	914.5	0
913.5	925.5	0
924.5	936.5	0
935.5	950.5	0
949.5	964.5	0
963.5	978.5	0
977.5	992.5	0
991.5	1011.5	0
1010.5	1030.5	0
1029.5	1054.5	0
1053.5	1078.5	0
1077.5	1117.5	0
1116.5	1156.5	0
1155.5	1200.5	0
1199.5	1249.5	0
