## Supplemental Table 3 for "Accelerated Protein Biomarker Discovery from FFPE tissue samples using Single-shot, Short Gradient Microflow SWATH MS"

### Sheet: A_Avarage_identification
Protein identification	15 min	120 min
sample	1018	1929
tumor sample	1078	2054
normal sample	618	1192
Peptide identification	15 min	120 min
sample	5615	10751
tumor sample	5861	11439
normal sample	3988	6692

### Sheet: B_Overall_identification
a.15 min quantified total 4038 proteins, 27975 peptides precursors						d. 120 min quantified 5059 proteins, 38338 peptides precursors
Identified in more than n% samples	protein	The proportion of all proteins (%)	peptide	The proportion of all peptides (%)		Identified in more than n% samples	protein	The proportion of all proteins (%)	peptide	The proportion of all peptides (%)
10	1939	48	11747	42		10	1982	50.1	12069	44.3
20	1515	37.5	8608	30.8		20	1558	39.4	8817	32.4
30	1240	30.7	6820	24.4		30	1313	33.2	7112	26.1
40	1060	26.3	5582	20		40	1115	28.2	5836	21.4
50	913	22.6	4567	16.3		50	981	24.8	4848	17.8
60	762	18.9	3665	13.1		60	843	21.3	3958	14.5
70	609	15.1	2809	10		70	689	17.4	3137	11.5
80	443	11	1977	7.1		80	540	13.7	2341	8.6
90	283	7	1128	4		90	345	8.7	1365	5
b. In tumor samples: 3958 proteins have been identified; 27216 peptides have been identified						e. In tumor samples: 4919 proteins have been identified; 37,728 peptides have been identified
Identified in more than n% samples	protein	The proportion of all proteins (%)	peptide	The proportion of all peptides (%)		Identified in more than n% samples	protein	The proportion of all proteins (%)	peptide	The proportion of all peptides (%)
10	1982	50.1	12069	44.3		10	3324	67.6	21851	58
20	1558	39.4	8817	32.4		20	2832	57.6	17237	45.7
30	1313	33.2	7112	26.1		30	2502	50.9	14432	38.3
40	1115	28.2	5836	21.4		40	2264	46	12370	32.8
50	981	24.8	4848	17.8		50	2035	41.4	10529	28
60	843	21.3	3958	14.5		60	1808	36.8	8784	23.3
70	689	17.4	3137	11.5		70	1546	31.4	6962	18.5
80	540	13.7	2341	8.6		80	1253	25.5	4863	12.9
90	345	8.7	1365	5		90	884	18	2967	7.9
c. In normal samples: 2014 proteins have been identified; 12814 peptides have been identified						f. In normal samples: 3147 proteins have been identified; 21,924 peptides have been identified
Identified in more than n% samples	protein	The proportion of all proteins (%)	peptide	The proportion of all peptides (%)		Identified in more than n% samples	protein	The proportion of all proteins (%)	peptide	The proportion of all peptides (%)
10	1479	73.4	9290	72.5		10	2305	73.2	14826	67.6
20	904	44.9	6071	47.4		20	1816	57.7	11012	50.2
30	771	38.3	5084	39.7		30	1497	47.6	8836	40.3
40	608	30.2	4026	31.4		40	1269	40.3	7077	32.3
50	544	27	3540	27.6		50	1081	34.4	5662	25.8
60	441	21.9	2880	22.5		60	875	27.8	4375	20
70	381	18.9	2467	19.2		70	740	23.5	3355	15.3
80	300	14.9	1846	14.4		80	551	17.5	2371	10.8
90	225	11.2	1400	10.9		90	325	10.3	1384	6.3
