## Supplemental Table 4 for "Accelerated Protein Biomarker Discovery from FFPE tissue samples using Single-shot, Short Gradient Microflow SWATH MS"

### Sheet: A_molecular
© 2000-2019 QIAGEN. All rights reserved.
Symbol	Entrez Gene Name	GenPept/UniProt/Swiss-Prot Accession	Expr Log Ratio	Expr False Discovery Rate (q-value)	Location	Type(s)	Biomarker Application(s)	Drug(s)	Entrez Gene ID for Human	Entrez Gene ID for Mouse	Entrez Gene ID for Rat
ACPP	acid phosphatase, prostate	P15309	1.648	0.00843	Extracellular Space	phosphatase	efficacy,unspecified application		55	56318	56780
ANXA5	annexin A5	P08758	1.338	4.57e-05	Plasma Membrane	transporter	diagnosis,efficacy		308	11747	25673
ATP5F1B	ATP synthase F1 subunit beta	P06576	1.635	2.89e-06	Cytoplasm	transporter			506	11947	171374
AZGP1	alpha-2-glycoprotein 1, zinc-binding	P25311	2.899	0.0328	Extracellular Space	transporter	unspecified application		563	12007	25294
CLTA	clathrin light chain A	P09496	1.101	0.00079	Plasma Membrane	other			1211	12757	83800
CMPK1	cytidine/uridine monophosphate kinase 1	P30085	1.667	0.0318	Nucleus	kinase			51727	66588	298410
CNDP2	carnosine dipeptidase 2	Q96KP4	2.735	0.00147	Cytoplasm	peptidase			55748	66054	291394
COPA	coatomer protein complex subunit alpha	P53621	1.117	0.024	Cytoplasm	transporter			1314	12847	304978
CTSD	cathepsin D	P07339	2.567	0.0313	Cytoplasm	peptidase	diagnosis,unspecified application		1509	13033	171293
DCXR	dicarbonyl and L-xylulose reductase	Q7Z4W1	2.79	0.01	Cytoplasm	enzyme			51181	67880	171408
DDT	D-dopachrome tautomerase	P30046	2.153	0.0415	Cytoplasm	enzyme			1652	13202	29318
EEF2	eukaryotic translation elongation factor 2	P13639	1.819	1.54e-06	Cytoplasm	translation regulator		MDNA55	1938	13629	29565
ENDOD1	endonuclease domain containing 1	O94919	1.316	0.00146	Extracellular Space	enzyme			23052	71946	363015
ENO1	enolase 1	P06733	1.635	6.15e-07	Cytoplasm	enzyme	diagnosis		2023	13806|433182	24333
FASN	fatty acid synthase	P49327	3.183	0.00283	Cytoplasm	enzyme	diagnosis,efficacy	3-V bioscience-2640,cerulenin,orlistat,TVB-2640	2194	14104	50671
FBL	fibrillarin	P22087	1.528	3.69e-05	Nucleus	enzyme			2091	14113	292747
FKBP4	FKBP prolyl isomerase 4	Q02790	1.241	4.75e-05	Nucleus	enzyme			2288	14228	260321
FTL	ferritin light chain	P02792	2.896	6.73e-09	Cytoplasm	enzyme	diagnosis,unspecified application		2512	434624|14325	29292|100360087|100362384|100359668|100363177
GAA	glucosidase alpha, acid	P10253	2.107	0.0241	Cytoplasm	enzyme	diagnosis	acarbose,miglitol	2548	14387	367562
GLO1	glyoxalase I	Q04760	2.331	2.26e-09	Cytoplasm	enzyme			2739	109801	294320
GMPPB	GDP-mannose pyrophosphorylase B	Q9Y5P6	1.337	0.0049	Cytoplasm	enzyme			29925	331026	363145
GPI	glucose-6-phosphate isomerase	P06744	1.262	1.04e-05	Extracellular Space	enzyme	unspecified application		2821	14751	292804
HEBP2	heme binding protein 2	Q9Y5Z4	1.399	4.72e-05	Cytoplasm	other			23593	56016	308632
HNRNPA2B1	heterogeneous nuclear ribonucleoprotein A2/B1	P22626	2.433	3.4e-06	Nucleus	other			3181	53379	362361
HNRNPC	heterogeneous nuclear ribonucleoprotein C (C1/C2)	P07910	1.954	6.57e-07	Nucleus	other			3183	15381	290046
HNRNPK	heterogeneous nuclear ribonucleoprotein K	P61978	2.378	2.85e-07	Nucleus	transcription regulator	prognosis		3190	15387	117282
HNRNPM	heterogeneous nuclear ribonucleoprotein M	P52272	1.922	7.96e-05	Nucleus	other			4670	76936	116655
HNRNPU	heterogeneous nuclear ribonucleoprotein U	Q00839	1.74	1.37e-06	Nucleus	transporter	unspecified application		3192	51810	117280
HSD17B10	hydroxysteroid 17-beta dehydrogenase 10	Q99714	1.892	8.89e-12	Cytoplasm	enzyme			3028	15108	63864
HSPA5	heat shock protein family A (Hsp70) member 5	P11021	1.724	6.57e-07	Cytoplasm	enzyme	efficacy,unspecified application		3309	14828	25617
HSPA8	heat shock protein family A (Hsp70) member 8	P11142	1.641	1.55e-07	Cytoplasm	enzyme	diagnosis		3312	15481	24468
HSPA9	heat shock protein family A (Hsp70) member 9	P38646	1.424	3.83e-06	Cytoplasm	other			3313	15526	291671
HSPE1	heat shock protein family E (Hsp10) member 1	P61604	3.77	1.78e-07	Cytoplasm	enzyme			3336	15528	25462
IDH2	isocitrate dehydrogenase (NADP(+)) 2, mitochondrial	P48735	1.744	2.42e-09	Cytoplasm	enzyme	unspecified application	enasidenib	3418	269951	361596
IQGAP2	IQ motif containing GTPase activating protein 2	Q13576	1.423	3.7e-05	Cytoplasm	other			10788	544963	100360623
JUP	junction plakoglobin	P14923	1.198	0.00324	Plasma Membrane	other	diagnosis,unspecified application		3728	16480	81679
KRT18	keratin 18	P05783	3.156	0.0338	Cytoplasm	other	efficacy		3875	16668	294853
LAMP1	lysosomal associated membrane protein 1	P11279	1.897	2.93e-05	Plasma Membrane	other		SAR428926	3916	16783	25328
LAMTOR3	late endosomal/lysosomal adaptor, MAPK and MTOR activator 3	Q9UHA4	1.127	0.00375	Cytoplasm	other			8649	56692	362045
MIF	macrophage migration inhibitory factor	P14174	1.907	5.67e-06	Extracellular Space	cytokine	diagnosis,prognosis,response to therapy	imalumab	4282	17319	81683
MMUT	methylmalonyl-CoA mutase	P22033	-1.154	0.00269	Cytoplasm	enzyme		cyanocobalamin,hydroxocobalamin	4594	17850	688517
NANS	N-acetylneuraminate synthase	Q9NR45	2.426	0.00176	Cytoplasm	enzyme			54187	94181	298071
NPM1	nucleophosmin 1	P06748	2.833	3.64e-09	Nucleus	transcription regulator	disease progression,unspecified application		4869	18148	25498
P4HB	prolyl 4-hydroxylase subunit beta	P07237	2.95	7.03e-14	Cytoplasm	enzyme			5034	18453	25506
PARK7	Parkinsonism associated deglycase	Q99497	1.429	8.34e-14	Nucleus	enzyme	diagnosis		11315	57320	117287
PCBP1	poly(rC) binding protein 1	Q15365	1.273	7.7e-10	Nucleus	translation regulator			5093	23983	500242
PDCD6IP	programmed cell death 6 interacting protein	Q8WUM4	1.04	0.0238	Cytoplasm	other			10015	18571	501083
PDIA3	protein disulfide isomerase family A member 3	P30101	2.229	3.78e-08	Cytoplasm	peptidase	diagnosis		2923	14827	29468
PDIA6	protein disulfide isomerase family A member 6	Q15084	1.386	6.37e-08	Cytoplasm	enzyme			10130	71853	286906
PEBP1	phosphatidylethanolamine binding protein 1	P30086	1.486	3.08e-05	Cytoplasm	other	unspecified application		5037	23980	29542
PGM3	phosphoglucomutase 3	O95394	1.718	3.08e-05	Cytoplasm	enzyme			5238	109785	363109
PPIA	peptidylprolyl isomerase A	P62937	2.076	2.72e-08	Cytoplasm	enzyme		cyclosporin A,cyclosporine A/tacrolimus,N-methyl-4-Ile-cyclosporin	5478	268373	25518|100911252|100360977
PPIB	peptidylprolyl isomerase B	P23284	1.64	1.43e-05	Cytoplasm	enzyme			5479	19035	64367
PRDX3	peroxiredoxin 3	P30048	2.053	1.62e-07	Cytoplasm	enzyme	diagnosis		10935	11757	64371
PSME1	proteasome activator subunit 1	Q06323	2.027	2.42e-05	Cytoplasm	other			5720	19186	29630
RPL10A	ribosomal protein L10a	P62906	1.239	0.00013	Nucleus	other			4736	19896	81729
RPL13	ribosomal protein L13	P26373	1.646	1.2e-05	Nucleus	other			6137	270106|100040416	81765
RPL27A	ribosomal protein L27a	P46776	2.067	1.27e-06	Cytoplasm	other			6157	26451	293418
RPL34	ribosomal protein L34	P49207	1.006	0.0128	Cytoplasm	other			6164	623174
RPL38	ribosomal protein L38	P63173	2.014	0.0245	Cytoplasm	other			6169	67671
RPL6	ribosomal protein L6	Q02878	1.927	6.85e-06	Nucleus	other	unspecified application		6128	432502|19988	117042
RPS2	ribosomal protein S2	P15880	1.726	3.57e-07	Cytoplasm	other			6187	16898	83789
RPS3A	ribosomal protein S3A	P61247	1.101	0.0101	Nucleus	other			6189		100365839
RPS4X	ribosomal protein S4 X-linked	P62701	1.814	3.69e-05	Cytoplasm	other	diagnosis		6191
SGSH	N-sulfoglucosamine sulfohydrolase	P51688	1.02	4.72e-05	Cytoplasm	enzyme			6448	27029
SNU13	small nuclear ribonucleoprotein 13	P55769	1.698	0.00806	Nucleus	other			4809	20826	100359574|300092
STIP1	stress induced phosphoprotein 1	P31948	1.202	5.66e-05	Cytoplasm	other		lavendustin C	10963	20867	192277
TALDO1	transaldolase 1	P37837	1.326	5.85e-07	Cytoplasm	enzyme			6888	21351	83688
TPI1	triosephosphate isomerase 1	P60174	1.289	0.000145	Cytoplasm	enzyme	diagnosis,unspecified application		7167	21991	100911515
TXN	thioredoxin	P10599	1.979	1.25e-09	Cytoplasm	enzyme	efficacy,unspecified application	PX-12	7295	22166	116484
TXNDC17	thioredoxin domain containing 17	Q9BRA2	2.094	4.8e-08	Cytoplasm	enzyme			84817	52700	287474
VPS29	VPS29 retromer complex component	Q9UBQ0	1.087	0.000908	Cytoplasm	transporter			51699	56433	288666
YBX1	Y-box binding protein 1	P67809	1.041	4.56e-05	Nucleus	transcription regulator			4904	22608	500538
YWHAG	tyrosine 3-monooxygenase/tryptophan 5-monooxygenase activation protein gamma	P61981	1.03	3.02e-05	Cytoplasm	other	unspecified application		7532	22628	56010
YWHAZ	tyrosine 3-monooxygenase/tryptophan 5-monooxygenase activation protein zeta	P63104	1.006	4.62e-06	Cytoplasm	enzyme	diagnosis		7534	22631	25578

### Sheet: B_disease_function
Categories	Diseases or Functions Annotation	p-value	Predicted Activation State	Activation z-score	Molecules	# Molecules
Cell Death and Survival	Necrosis	2.62e-12	Decreased	-4.261	ANXA5,COPA,CTSD,EEF2,ENO1,FASN,FKBP4,GLO1,GPI,HNRNPC,HNRNPK,HSD17B10,HSPA5,HSPA8,HSPA9,HSPE1,IDH2,IQGAP2,JUP,KRT18,LAMP1,MIF,NPM1,P4HB,PARK7,PDCD6IP,PDIA3,PEBP1,PPIA,PRDX3,RPL13,RPL27A,RPL34,RPL38,RPL6,RPS3A,STIP1,TXN,YBX1,YWHAG,YWHAZ	41
Cell Death and Survival	Cell death of tumor cell lines	4.22e-10	Decreased	-3.23	ANXA5,CTSD,EEF2,ENO1,FASN,GLO1,GPI,HNRNPC,HNRNPK,HSPA5,HSPA8,HSPA9,IQGAP2,JUP,KRT18,LAMP1,MIF,NPM1,P4HB,PARK7,PDCD6IP,PEBP1,PPIA,RPL27A,RPL34,TXN,YBX1,YWHAG,YWHAZ	29
Cancer,Cell Death and Survival,Organismal Injury and Abnormalities,Tumor Morphology	Cell death of cancer cells	1.38e-07	Decreased	-2.358	COPA,ENO1,FASN,HSPA9,IDH2,MIF,RPL13,RPL27A,RPL38,RPL6,RPS3A,TXN	12
Cell Death and Survival	Apoptosis of tumor cell lines	2.19e-07	Decreased	-2.777	ANXA5,CTSD,ENO1,FASN,GLO1,HNRNPC,HNRNPK,HSPA5,HSPA8,HSPA9,JUP,KRT18,MIF,NPM1,P4HB,PARK7,PDCD6IP,PEBP1,PPIA,TXN,YBX1,YWHAZ	22
Cell Death and Survival	Apoptosis	3.08e-07	Decreased	-2.642	ANXA5,CTSD,ENO1,FASN,FBL,FKBP4,GLO1,GPI,HEBP2,HNRNPC,HNRNPK,HSD17B10,HSPA5,HSPA8,HSPA9,HSPE1,IQGAP2,JUP,KRT18,MIF,NPM1,P4HB,PARK7,PDCD6IP,PDIA3,PEBP1,PPIA,PRDX3,RPS3A,STIP1,TXN,YBX1,YWHAZ	33
Cancer,Cell Death and Survival,Organismal Injury and Abnormalities,Tumor Morphology	Cell death of osteosarcoma cells	5.78e-06	Decreased	-2.449	COPA,HSPA9,RPL13,RPL27A,RPL38,RPL6	6
Cell Death and Survival	Neuronal cell death	2.44e-05	Decreased	-3.1	CTSD,GPI,HSD17B10,HSPA5,MIF,NPM1,P4HB,PARK7,PDCD6IP,PDIA3,PRDX3,STIP1,YWHAZ	13
Cell Death and Survival,Neurological Disease,Organismal Injury and Abnormalities	Cell death of cerebral cortex cells	6.58e-05	Decreased	-2.222	CTSD,HSPA5,MIF,NPM1,P4HB,PARK7,STIP1	7
Cell Death and Survival	Apoptosis of neurons	0.000209	Decreased	-2.765	GPI,HSD17B10,HSPA5,MIF,NPM1,P4HB,PARK7,PDCD6IP,PRDX3	9
Organismal Survival	Organismal death	0.000377	Decreased	-3.048	CTSD,FASN,FBL,FKBP4,FTL,HNRNPC,HNRNPK,HSPA5,HSPE1,IDH2,IQGAP2,JUP,LAMP1,MIF,MMUT,NPM1,PDIA3,PEBP1,PGM3,PPIA,PPIB,RPL6,STIP1,TXN,YBX1	25
Cell Death and Survival	Cell death of carcinoma cell lines	0.00113	Decreased	-2.183	FASN,GPI,HSPA5,JUP,KRT18,YBX1,YWHAZ	7
Free Radical Scavenging	Synthesis of reactive oxygen species	0.00213	Decreased	-2.156	FTL,HNRNPK,HSD17B10,HSPA9,MIF,PARK7,PPIA,YWHAZ	8
Cell Death and Survival	Apoptosis of carcinoma cell lines	0.00239	Decreased	-2.17	FASN,HSPA5,JUP,KRT18,YBX1,YWHAZ	6
Cell Death and Survival	Cell death of colorectal cancer cell lines	0.0027	Decreased	-2.2	FASN,KRT18,MIF,PARK7,PPIA,RPL34	6
Infectious Diseases	Viral Infection	9.99e-13	Increased	3.942	ACPP,ANXA5,ATP5F1B,CLTA,COPA,FASN,FBL,FTL,GAA,GPI,HNRNPC,HNRNPK,HNRNPM,HNRNPU,HSPA5,HSPA9,KRT18,MIF,MMUT,NPM1,PDCD6IP,PDIA3,PDIA6,PPIA,PPIB,RPL10A,RPL38,SNU13,STIP1,TALDO1,TXN,YBX1	32
Protein Synthesis	Synthesis of protein	4.41e-12	Increased	2.361	AZGP1,EEF2,HNRNPK,HSPA5,NPM1,PARK7,PCBP1,RPL10A,RPL13,RPL27A,RPL34,RPL38,RPL6,RPS2,RPS3A,RPS4X,STIP1,TXN,YBX1	19
Protein Synthesis	Metabolism of protein	4.23e-11	Increased	2.269	AZGP1,CNDP2,CTSD,EEF2,HNRNPK,HSPA5,HSPA8,LAMP1,NPM1,P4HB,PARK7,PCBP1,PDIA6,PPIB,RPL10A,RPL13,RPL27A,RPL34,RPL38,RPL6,RPS2,RPS3A,RPS4X,STIP1,TXN,YBX1	26
Infectious Diseases	Infection by RNA virus	1.06e-09	Increased	4.059	ACPP,ATP5F1B,CLTA,COPA,FBL,GAA,GPI,HNRNPK,HNRNPU,HSPA5,HSPA9,KRT18,MMUT,PDIA3,PDIA6,PPIA,PPIB,RPL10A,SNU13,STIP1,YBX1	21
Infectious Diseases	Infection of cells	1.55e-08	Increased	4.059	ACPP,ATP5F1B,CLTA,COPA,FBL,GPI,HNRNPK,HNRNPU,HSPA5,HSPA9,KRT18,PDIA3,PDIA6,PPIB,RPL10A,SNU13,STIP1,YBX1	18
Cell Death and Survival	Cell survival	2.02e-07	Increased	2.034	ANXA5,CNDP2,CTSD,EEF2,ENO1,FASN,FBL,HNRNPK,HNRNPU,HSD17B10,HSPA5,HSPA9,JUP,LAMTOR3,MIF,P4HB,PARK7,PDIA3,PPIA,PPIB,RPL38,TXN,YBX1,YWHAZ	24
Infectious Diseases	Infection of tumor cell lines	2.4e-06	Increased	3.426	ACPP,ATP5F1B,COPA,FBL,HNRNPK,HNRNPU,HSPA9,PDIA3,PDIA6,PPIB,SNU13,STIP1	12
Infectious Diseases	Infection of cervical cancer cell lines	2.41e-06	Increased	3.278	ATP5F1B,COPA,FBL,HNRNPK,HNRNPU,HSPA9,PDIA3,PDIA6,PPIB,SNU13,STIP1	11
Cellular Movement	Cell movement	2.45e-05	Increased	2.292	ANXA5,ATP5F1B,CNDP2,DDT,ENO1,FASN,FKBP4,GPI,HNRNPA2B1,HNRNPK,HSPA5,HSPA8,JUP,KRT18,MIF,NPM1,P4HB,PARK7,PDCD6IP,PDIA3,PEBP1,PPIA,PPIB,TPI1,TXN,YBX1,YWHAZ	27
Cell Death and Survival	Cell viability of tumor cell lines	0.000184	Increased	2.065	CNDP2,CTSD,EEF2,ENO1,FASN,FBL,HSPA5,HSPA9,LAMTOR3,P4HB,PARK7,RPL38,TXN,YBX1	14
Cellular Development,Cellular Growth and Proliferation,Connective Tissue Development and Function,Tissue Development	Cell proliferation of fibroblasts	0.000197	Increased	2.607	CTSD,GPI,IDH2,MIF,NPM1,STIP1,TXN,YBX1	8
Cellular Development,Cellular Growth and Proliferation,Hematological System Development and Function,Lymphoid Tissue Structure and Development	Proliferation of mononuclear leukocytes	0.000281	Increased	3.378	ACPP,CTSD,FTL,GPI,HNRNPA2B1,HSPA5,HSPA8,MIF,NPM1,PPIA,TALDO1,TXN	12
Cellular Development,Cellular Growth and Proliferation	Proliferation of blood cells	0.00033	Increased	3.517	ACPP,CTSD,FTL,GPI,HNRNPA2B1,HSPA5,HSPA8,HSPA9,MIF,NPM1,PPIA,TALDO1,TXN	13
Connective Tissue Development and Function,Tissue Development	Growth of connective tissue	0.000333	Increased	2.664	CTSD,GPI,HNRNPA2B1,IDH2,JUP,MIF,NPM1,STIP1,TALDO1,TXN,YBX1	11
Infectious Diseases	Infection by HIV-1	0.000482	Increased	3.13	ACPP,ATP5F1B,CLTA,HNRNPU,PDIA3,PDIA6,PPIB,RPL10A,STIP1,YBX1	10
Infectious Diseases	HIV infection	0.000558	Increased	3.283	ACPP,ATP5F1B,CLTA,GPI,HNRNPU,PDIA3,PDIA6,PPIB,RPL10A,STIP1,YBX1	11
Infectious Diseases	Productive infection of cervical cancer cell lines	0.00167	Increased	2.236	ATP5F1B,HNRNPU,PDIA3,PDIA6,STIP1	5
Cellular Movement	Migration of cells	0.00171	Increased	2.544	ANXA5,ATP5F1B,CNDP2,DDT,FASN,FKBP4,GPI,HNRNPA2B1,HNRNPK,HSPA5,HSPA8,JUP,KRT18,MIF,NPM1,PARK7,PPIA,PPIB,TXN,YBX1,YWHAZ	21
Cellular Growth and Proliferation,Lymphoid Tissue Structure and Development	Proliferation of lymphatic system cells	0.00197	Increased	3.236	ACPP,CTSD,FTL,GPI,HNRNPA2B1,HSPA5,HSPA8,MIF,NPM1,TXN,YWHAG	11
Cellular Development,Cellular Growth and Proliferation,Hematological System Development and Function,Lymphoid Tissue Structure and Development	Cell proliferation of T lymphocytes	0.00247	Increased	2.942	ACPP,CTSD,FTL,GPI,HNRNPA2B1,HSPA5,HSPA8,MIF,TXN	9
Cellular Growth and Proliferation,Connective Tissue Development and Function,Tissue Development	Proliferation of connective tissue cells	0.00247	Increased	2.287	CTSD,GPI,IDH2,JUP,MIF,NPM1,STIP1,TXN,YBX1	9
Cell Death and Survival	Cytotoxicity	0.00312	Increased	2.219	HSPA8,LAMP1,PPIA,PPIB,TXN	5
Cellular Development,Cellular Growth and Proliferation,Hematological System Development and Function,Lymphoid Tissue Structure and Development	Proliferation of lymphocytes	0.00329	Increased	3.087	ACPP,CTSD,FTL,GPI,HNRNPA2B1,HSPA5,HSPA8,MIF,NPM1,TXN	10
Cancer,Organismal Injury and Abnormalities	Growth of tumor	0.00543	Increased	2.356	FASN,HSPA5,HSPA8,IDH2,IQGAP2,MIF,NPM1,PARK7,RPS4X,TXN,YBX1	11
DNA Replication, Recombination, and Repair	Metabolism of DNA	0.00901	Increased	2.216	ENO1,FBL,HSD17B10,NPM1,PPIA,PPIB	6
